# Transcriptional dissection of symptomatic profiles across the brain of men and women with depression

**DOI:** 10.1101/2023.04.21.537733

**Authors:** Samaneh Mansouri, André M Pessoni, Arturo M Rivera, Carol A. Tamminga, Eric Parise, Gustavo Turecki, Eric J. Nestler, Ting-Huei Chen, Benoit Labonté

**Author notes:** Corresponding Authors: Benoit Labonté Associate professor, Department of Psychiatry and Neurosciences, Faculty of Medicine, Université Laval, Québec City, QC, Canada.

## Abstract

Major depressive disorder (MDD) is one of the most important causes of disability worldwide. While recent work provides insights into the molecular alterations in the brain of patients with MDD, whether these molecular signatures can be associated with the expression of specific symptom domains in males and females remains unclear. Here, we identified sex-specific gene modules associated with the expression of MDD, combining differential gene expression and co-expression network analyses in six cortical and subcortical brain regions. Our results show varying levels of network homology between males and females across brain regions, although the association between these structures and the expression of MDD remains highly sex-specific. We refined these associations to several symptom domains and identified transcriptional signatures associated with distinct functional pathways, including GABAergic and glutamatergic neurotransmission, metabolic processes, and intracellular signal transduction, across brain regions associated with distinct symptomatic profiles in a sex-specific fashion. In most cases, these associations were specific to males or to females with MDD, although a subset of gene modules associated with common symptomatic features in both sexes was also identified. Together, our findings suggest that the expression of distinct MDD symptom domains is associated with sex-specific transcriptional structures across brain regions.
