## Supplementary Table 3_PCA results by brain region in the 95 percent most variable genes for "Transcriptional dissection of symptomatic profiles across the brain of men and women with depression"

### Sheet: aINS
	PC1_55.375.	PC2_10.719.	PC3_5.923.	PC4_3.392.	PC5_1.683.	PC6_1.459.	PC7_1.218.	PC8_0.966.	PC9_0.786.	PC10_0.727.
Gender	0.302062	0.0771043	7.16846e-46	0.855954	0.99489	0.782644	0.498634	0.975241	0.858732	0.91848
Cause Of Death	0.0034576	0.99608	0.923841	0.583951	0.413554	0.401216	0.0779743	0.646946	0.147716	0.495328
Age	0.102314	0.169769	0.0127105	0.676346	0.47284	0.862768	0.530581	0.142481	0.00113333	0.315715
PMI	0.0120026	0.014145	0.793134	0.700873	0.0484838	0.00741952	0.940633	0.017761	0.59968	0.1175
pH	0.485562	0.0187077	0.499749	0.919196	0.447389	0.438997	0.000150617	0.922913	0.653034	0.185652
Childhood Abuse	0.0801357	0.0973142	0.473072	0.489175	0.846648	0.000331792	0.638668	0.150859	0.8273	0.508617
Condition	0.0237723	0.434045	0.548679	0.38944	0.176776	0.124829	0.297516	0.690435	0.351908	0.520834
Cohort	6.2843e-09	0.0761693	0.731846	0.344321	0.995612	0.030499	0.777839	0.000789667	0.578769	0.305362
Alcohol	0.67748	0.294977	0.202576	0.298213	0.0309202	0.0336741	0.755271	0.278788	0.488797	0.0714951
Drug Abuse	0.0109467	0.0903798	0.348157	0.528682	0.121996	0.3761	0.392303	0.588889	0.100249	0.875178
Medication	0.122441	0.305422	0.166947	0.896925	0.00260853	0.712444	0.825201	0.681492	0.709545	0.921706
Smoking	0.216085	0.238845	0.332543	0.941657	0.44101	0.614764	0.370176	0.516104	0.871375	0.912225
RIN	0.000646578	4.77114e-09	0.532986	0.0221987	1.6221e-07	0.239859	0.877229	0.881583	0.431204	0.951615
Gender+Condition	0.0559908	0.246796	2.2759e-43	0.847575	0.43012	0.475846	0.607277	0.96835	0.807227	0.570027

### Sheet: OFC
	PC1_60.937.	PC2_8.034.	PC3_5.729.	PC4_3.034.	PC5_2.125.	PC6_1.447.	PC7_0.933.	PC8_0.723.	PC9_0.679.	PC10_0.582.
Gender	0.290953	4.69359e-05	7.20751e-28	0.37774	0.874625	0.636103	0.79353	0.834636	0.58484	0.926372
Cause Of Death	0.000621342	0.0905783	0.389311	0.471079	0.817386	0.0258276	0.000456437	0.678435	0.409686	0.931677
Age	0.068678	0.000194467	0.570981	0.0208387	0.789992	0.198685	0.00675716	0.0492082	0.519156	0.290422
PMI	0.0107035	0.434838	0.961778	0.0824473	0.332104	0.516459	0.000233555	0.00882703	0.610665	0.184324
pH	0.13263	0.000682927	0.375059	0.731223	0.0798775	0.0572988	0.0076097	0.491377	0.789039	0.573861
Childhood Abuse	0.0600622	0.927344	0.611261	0.141741	0.871404	0.415873	0.306521	0.236371	0.0758904	0.0196037
Condition	0.0123538	0.0733149	0.465705	0.192019	0.746052	0.731992	0.0095637	0.385342	0.115288	0.821369
Cohort	8.98976e-09	0.688255	0.706512	0.103189	0.838097	0.416455	0.00013395	0.00127629	0.592579	0.627494
Alcohol	0.585727	0.321205	0.0784661	0.679394	0.827072	0.504677	0.645601	0.0181633	0.0704318	0.199812
Drug Abuse	0.0151651	0.0396644	0.110893	0.718544	0.670399	0.124876	0.576053	0.97158	0.446426	0.0943911
Medication	0.173418	0.722574	0.0205719	0.407308	0.122462	0.681305	0.0852072	0.188982	0.913678	0.173376
Smoking	0.302666	0.371594	0.323341	0.37582	0.779836	0.767842	0.135186	0.644716	0.427227	0.858632
RIN	0.659803	0.0112181	0.363768	4.12766e-07	1.56518e-09	0.16792	0.0561454	0.353783	0.913017	0.511146
Gender+Condition	0.034383	0.000267208	2.43222e-27	0.504115	0.847309	0.953737	0.0762865	0.360544	0.265658	0.387703

### Sheet: vmPFC
	PC1_54.736.	PC2_7.871.	PC3_5.641.	PC4_4.78.	PC5_2.272.	PC6_1.69.	PC7_1.524.	PC8_1.152.	PC9_0.906.	PC10_0.78.
Gender	0.250496	6.95908e-10	1.18531e-09	1.12343e-05	0.749664	0.67204	0.614679	0.925824	0.851763	0.843262
Cause Of Death	0.0075612	0.516563	0.679882	0.246809	0.390536	0.0142409	0.954699	0.0352503	0.636431	0.825643
Age	0.101168	0.0143124	0.444336	0.375682	0.671831	0.0154475	0.0270506	0.398944	0.477413	0.708333
PMI	0.121026	0.570959	0.158599	0.554056	0.0137722	0.000520263	0.909654	0.341632	0.227124	0.73197
pH	0.191978	0.00124479	0.800165	0.0894892	0.10708	0.00407756	0.0651132	0.114285	0.374396	0.234377
Childhood Abuse	0.133237	0.817106	0.85887	0.664093	0.0601965	0.0685894	0.890107	0.905623	0.0037661	0.723238
Condition	0.0177632	0.566656	0.456737	0.441386	0.161272	0.0220761	0.664316	0.10191	0.250341	0.967286
Cohort	3.21294e-10	0.433267	0.921316	0.870244	0.200455	0.0322503	0.461946	0.90325	0.258946	0.106315
Alcohol	0.247091	0.134668	0.667977	0.469926	0.188685	0.146757	0.214262	0.703049	0.6858	0.723014
Drug Abuse	0.0145104	0.820234	0.809276	0.353185	0.850601	0.0982558	0.463225	0.280781	0.794309	0.56518
Medication	0.110474	0.531094	0.0184842	0.376625	0.0305495	0.201476	0.416106	0.376548	0.756834	0.693258
Smoking	0.193344	0.53613	0.0555078	0.0768092	0.878974	0.713063	0.174343	0.117355	0.981501	0.937175
RIN	0.038754	0.000184463	0.514867	0.0826352	7.39646e-16	0.777423	0.164682	0.364782	0.531108	0.169937
Gender+Condition	0.0470398	2.09719e-08	1.96092e-08	0.000176017	0.552907	0.10897	0.61337	0.256367	0.681157	0.635572

### Sheet: dlPFC
	PC1_69.353.	PC2_6.837.	PC3_4.539.	PC4_1.549.	PC5_1.372.	PC6_0.975.	PC7_0.719.	PC8_0.616.	PC9_0.517.	PC10_0.502.
Gender	0.307615	6.57076e-05	2.70505e-28	0.57195	0.666988	0.710465	0.924305	0.958451	0.690735	0.853264
Cause Of Death	0.00139769	0.234913	0.20102	0.977418	0.119778	0.00278463	0.602531	0.0321374	0.5509	0.733916
Age	0.136367	0.0208262	0.0811843	0.553288	0.00118373	0.00336006	0.986162	0.313814	0.0841728	0.406367
PMI	0.012638	0.0302429	0.638596	0.207131	0.000409928	0.241206	0.981713	0.416831	0.146725	0.729878
pH	0.136891	0.0302871	0.887402	0.362907	0.736255	2.15243e-05	0.198832	0.00327014	0.296863	0.351325
Childhood Abuse	0.105595	0.973649	0.89804	0.657214	0.0562609	0.744688	0.703651	0.346855	0.0236253	0.88795
Condition	0.012046	0.589791	0.650598	0.429765	0.0234432	0.131314	0.892351	0.126525	0.25267	0.30267
Cohort	6.76141e-09	0.0672443	0.403325	0.0743371	0.0188198	0.127569	0.966241	0.562141	0.394655	0.238344
Alcohol	0.576288	0.516413	0.0553832	0.114517	0.914913	0.127485	0.121026	0.828879	0.261406	0.269356
Drug Abuse	0.0106934	0.615102	0.416367	0.465213	0.505522	0.362051	0.215622	0.828536	0.241384	0.0132445
Medication	0.144406	0.184065	0.114097	0.306511	0.00868558	0.803869	0.387572	0.277218	0.107392	0.0725614
Smoking	0.2602	0.122084	0.123896	0.967725	0.690188	0.548	0.586398	0.779406	0.308242	0.366281
RIN	0.915829	6.08336e-12	0.121397	0.00382616	0.0172695	0.971861	0.0297126	0.797371	0.118578	0.629563
Gender+Condition	0.0366022	0.000985432	4.32936e-27	0.801443	0.154462	0.48209	0.926173	0.40191	0.689325	0.233326

### Sheet: NAc
	PC1_58.084.	PC2_6.45.	PC3_5.403.	PC4_4.531.	PC5_2.516.	PC6_1.687.	PC7_1.387.	PC8_1.114.	PC9_0.981.	PC10_0.881.
Gender	0.397048	0.000118281	1.43119e-26	0.355972	0.64691	0.49114	0.901002	0.893873	0.879895	0.837342
Cause Of Death	0.00429801	0.865943	0.343027	0.60982	0.305197	0.00307896	0.710367	0.370819	0.476028	0.112183
Age	0.275429	0.0358884	0.105448	0.934165	0.316021	0.193026	0.474273	0.52834	0.785348	0.288237
PMI	0.0282252	0.0588513	0.347343	0.54856	0.0632375	0.969298	0.00245475	0.832845	0.312177	0.623072
pH	0.259165	0.421554	0.540644	0.0268227	0.54475	0.000274025	0.230315	0.533902	0.911563	0.187841
Childhood Abuse	0.11655	0.0575198	0.224751	0.673682	0.313383	0.192984	0.449849	0.201435	0.403525	0.946345
Condition	0.0289738	0.714173	0.574296	0.690826	0.186587	0.397911	0.599408	0.0954662	0.286419	0.519569
Cohort	1.49636e-09	0.0302071	0.260849	0.0722276	0.188993	0.202191	0.0867643	0.655421	0.128345	0.300609
Alcohol	0.75369	0.450979	0.0944214	0.929924	0.0992481	0.329145	0.0919116	0.725124	0.514714	0.352541
Drug Abuse	0.0215956	0.193112	0.285663	0.611741	0.286637	0.642254	0.980421	0.558108	0.730728	0.37618
Medication	0.156583	0.127409	0.110403	0.604627	0.0148781	0.993952	0.678912	0.370818	0.615764	0.922
Smoking	0.162295	0.0536194	0.677899	0.832482	0.042578	0.228588	0.760735	0.802066	0.674901	0.109824
RIN	0.720596	0.521353	0.957858	3.16544e-14	0.0028563	0.0159911	0.659116	0.135268	0.591615	0.444401
Gender+Condition	0.0725547	0.00163628	3.72242e-24	0.510221	0.454586	0.733628	0.564337	0.431997	0.335961	0.933183

### Sheet: vSUB
	PC1_63.015.	PC2_5.862.	PC3_5.191.	PC4_3.519.	PC5_1.936.	PC6_1.676.	PC7_1.366.	PC8_1.164.	PC9_1.141.	PC10_0.872.
Gender	0.121056	7.06024e-26	0.172642	0.0666018	0.816022	0.98949	0.776096	0.962779	0.580232	0.989638
Cause Of Death	0.00827223	0.749138	0.641523	0.614809	0.708287	0.375271	0.572487	0.0355077	0.911492	0.866454
Age	0.269488	0.0892038	0.55011	0.134818	0.154283	0.456082	0.0136968	0.982098	0.806991	0.779442
PMI	0.00583732	0.71264	0.670008	0.570211	0.102088	0.303468	0.576037	0.317706	0.511426	0.0119088
pH	0.322997	0.296055	0.0058675	0.00755414	0.537782	0.445001	0.169917	0.654565	0.971619	0.236785
Childhood Abuse	0.229715	0.86191	0.778491	0.542696	0.626083	0.0837241	0.0347385	0.694855	0.696964	0.128672
Condition	0.0264646	0.685878	0.983694	0.272232	0.343868	0.819097	0.251754	0.0433202	0.769294	0.897815
Cohort	4.20789e-08	0.573809	0.224118	0.818003	0.500786	0.90935	0.194515	0.603755	0.512613	0.00417002
Alcohol	0.716739	0.11793	0.695736	0.975772	0.248224	0.43398	0.253122	0.126219	0.50344	0.780001
Drug Abuse	0.014735	0.951826	0.635994	0.06415	0.781873	0.0159517	0.896606	0.165993	0.896062	0.813276
Medication	0.131613	0.114542	0.332253	0.00347447	0.990608	0.974974	0.58141	0.535672	0.871086	0.246531
Smoking	0.203749	0.768232	0.207408	0.282604	0.755375	0.824507	0.736515	0.20243	0.946826	0.60604
RIN	0.0539541	0.0299225	6.32374e-10	0.474608	0.0605542	0.0304868	0.203303	0.840005	0.485121	0.755792
Gender+Condition	0.0374028	1.29311e-23	0.604304	0.211271	0.513621	0.875887	0.659299	0.134737	0.873934	0.983337
