## Supplemental Table 10_List of modules expressing common symptoms in men and women across six brain region for "Transcriptional dissection of symptomatic profiles across the brain of men and women with depression"

### Sheet: Sheet1
Module name	Module size	Brain region	Common symptom	DEGs Enrichment men	DEGs Enrichment women	GO Enrichment	# GS (M/F)	# Common GS
mediumpurple3	67	dlPFC	psychomotor agitation/retardation	No	No	cytoskeleton	14/13	2	0.0298507
mediumpurple3	67	dlPFC	low self-esteem	No	No	cytoskeleton	35/11	3	0.0447761
plum1	72	dlPFC	psychomotor agitation/retardation	No	No	cytoplasm	18/12	4	0.0555556
skyblue2	51	NAc	insomnia/hypersomnia	No	No	NS	9/11	0	0
darkolivegreen	183	NAc	change in appetite/weight	No	No	cilium	45/22	1	0.00546448
pink	808	NAc	insomnia/hypersomnia	No	No	cytoplasm/mitochondrial matrix	91/215	29	0.0358911
midnightblue	576	NAc	insomnia/hypersomnia	No	No	NS	98/108	24	0.0416667
darkgreen	318	NAc	insomnia/hypersomnia	Yes-All-Up	No	cell periphery	60/58	17	0.0534591			All -> DEGs (upregulated or downregulated)
sienna3	177	NAc	insomnia/hypersomnia	No	No	intracellular organelle lumen	34/58	12	0.0677966			Up -> DEG (upregulated)
maroon	92	NAc	insomnia/hypersomnia	No	No	synapse/dendritic spine/neuron spine	18/26	7	0.076087			Down -> DEG (Downregulated)
orange	271	NAc	insomnia/hypersomnia	No	No	intracellular membrane-bounded organelle	61/72	22	0.0811808			NS -> Not Significant
lightcyan1	144	NAc	insomnia/hypersomnia	Yes-Up	No	ATP synthesis coupled electron transport	23/74	15	0.104167			GS -> genes significantly associated with the symptom
darkslateblue	112	NAc	insomnia/hypersomnia	No	No	intracellular organelle lumen	31/58	18	0.160714
black	1519	OFC	insomnia/hypersomnia	Yes-Down	Yes-All-Down	meiosis I	167/377	40	0.0263331
orange	183	OFC	difficulty in Conc/indecision	No	No	synapse/neuron projection/postsynapse	45/40	6	0.0327869
royalblue	275	OFC	insomnia/hypersomnia	Yes-Down	Yes-All-Down	bitter taste receptor activity	39/108	16	0.0581818
saddlebrown	144	OFC	insomnia/hypersomnia	No	Yes-All-Up	cellular protein modification process/kinase activity	22/33	14	0.0972222
salmon4	52	OFC	insomnia/hypersomnia	No	Yes-All-Down	sperm head/COP9 signalosome	12/30	7	0.134615
lightcyan1	141	vmPFC	insomnia/hypersomnia	No	Yes-All-Up	synapse/neuron projection	28/27	1	0.0070922
lightpink4	68	vmPFC	insomnia/hypersomnia	No	No	bitter taste receptor activity	10/12	2	0.0294118
lightcyan	443	vmPFC	insomnia/hypersomnia	Yes-Up	Yes-Up	cytosolic ribosome	172/101	68	0.153499
yellow	1615	vmPFC	insomnia/hypersomnia	No	Yes-Down	RNA binding	581/689	336	0.20805
